## Supplemental Table 3 for "Long-read sequencing reveals genomic landscape of structural variants in a major disease vector"

### Sheet: Sheet1
							SV predicted genotypes							SV validated genotypes
SV chrom	SV start	SV end	SV ID	SV type	SV length	impacted gene(s)	LZV1	LZV3	LZV4	LZV5	PR1	PR4	PR9	LZV1	LZV3	LZV4	LZV5	PR1	PR4	PR9
NC_051863.1	18784472	18784472	0_4031	INS	55	LOC6046345	0/1	0/1	0/1	1/1	0/0	0/0	0/0	0/1	0/1	0/1	0/1	0/0	0/0	0/1
NC_051863.1	22908960	22908960	0_4864	INS	128	LOC6047797	1/1	0/1	0/0	1/1	0/0	0/0	0/0	0/1	0/1	0/0	0/1	0/0	0/0	0/0
NC_051863.1	112158520	112158520	0_22083	INS	378	LOC6043808	1/1	1/1	0/0	0/1	0/0	0/0	0/0	0/1	0/1	0/1	0/1	0/0	0/0	0/0
NC_051862.1	186027624	186027624	6_78601	INS	385	LOC6031211	0/0	0/0	0/0	0/0	1/1	1/1	0/1	0/0	0/0	0/0	0/0	0/0	0/0	0/1
NC_051863.1	111942597	111942597	0_22043	INS	487	LOC119770850	0/1	0/0	./.	0/0	1/1	1/1	0/1	0/1	0/0	./.	0/1	0/1	0/1	0/1
NC_051863.1	17233938	17233938	2_64067	INS	74	LOC6051012	0/0	0/0	1/1	0/0	1/1	1/1	0/1	0/0	0/0	0/1	0/0	0/0	0/0	0/0
NC_051862.1	175572607	175572607	4_60753	INS	185	LOC6042108	0/0	0/0	0/0	0/0	1/1	1/1	0/0	0/0	0/0	0/0	0/0	0/1	0/1	0/0
NC_051862.1	160428836	160429887	0_87576	DEL	1051	LOC6052515	0/1	0/0	0/1	1/1	0/0	0/0	0/0	0/1	0/1	0/1	1/1	0/0	0/0	0/0
NC_051862.1	103500927	103501045	4_49544	DEL	118	LOC6053318	0/0	0/0	0/0	0/0	0/1	0/1	0/0	0/0	0/0	0/0	0/0	0/1	0/1	0/0
NC_051863.1	31096143	31096257	0_6467	DEL	114	LOC119768765	0/1	0/0	0/1	0/0	0/0	0/0	0/0	0/1	0/0	0/1	0/0	0/0	0/0	0/0
NC_051863.1	31063448	31063448	6_27743	INS	83	LOC6034998	1/1	0/0	0/0	1/1	0/0	0/0	0/0	0/0	0/0	0/0	0/0	0/0	0/0	0/1
NC_051863.1	31101046	31101230	1_65246	DEL	184	LOC119768764	0/0	0/1	0/0	0/0	0/0	0/0	0/0	0/0	0/1	0/0	0/0	0/0	0/0	0/0
NC_051862.1	127358089	127358089	0_82909	INS	417	LOC6044459	0/1	0/0	0/1	0/0	0/0	0/0	0/0	0/1	0/0	0/1	0/0	0/0	0/0	0/0
NC_051861.1	16604041	16604450	1_38767	DEL	409	LOC6051151	0/1	0/1	0/1	0/1	0/0	0/0	0/0	0/0	0/1	0/0	0/0	0/0	0/0	0/0
NC_051862.1	43718572	43718844	6_59102	DEL	272	LOC6043062, LOC6043064	0/0	0/0	0/0	0/0	0/0	0/0	0/1	0/0	0/0	0/0	0/0	0/0	0/0	0/1
NC_051862.1	174427777	174427777	3_29008	INS	230	LOC6033127	0/0	0/0	0/0	0/1	0/0	0/0	0/0	0/0	0/0	0/0	0/1	0/0	0/0	0/0
NC_051863.1	45575610	45575610	3_71738	INS	71	LOC6049619	0/0	0/0	0/0	0/1	0/0	0/0	0/0	0/0	0/0	0/0	0/1	0/0	0/0	0/0
NC_051863.1	45617485	45617682	3_71750	DEL	197	LOC6049616	0/0	./.	0/1	0/1	0/0	0/0	0/0	0/0	0/0	0/0	0/1	0/0	0/0	0/0
NC_051863.1	59781754	59781824	5_9812	DEL	70	LOC6042279	0/0	0/0	0/0	0/0	0/0	1/1	0/0	0/0	0/0	0/0	0/0	0/0	0/1	0/0
NC_051863.1	59789022	59789022	2_71453	INS	468	LOC6042285	0/0	0/0	0/1	0/0	0/0	0/0	0/0	0/0	0/0	0/1	0/0	0/0	0/0	0/0
NC_051863.1	77199586	77202356	4_13465	DEL	2770	LOC6033808	0/0	0/0	0/0	0/0	0/1	0/0	0/0	0/0	0/0	0/0	0/0	0/1	0/0	0/0
NC_051861.1	20434514	20435460	0_41180	DEL	946	LOC6037494	1/1	0/1	1/1	1/1	0/1	0/1	0/1	1/1	1/1	1/1	1/1	0/1	0/1	0/1
NC_051861.1	20441681	20446865	2_3918	DEL	5184	LOC6037496	0/1	1/1	1/1	0/1	0/0	1/1	0/1	1/1	1/1	1/1	0/1	1/1	1/1	1/1
NC_051863.1	77202048	77202112	4_13468	DEL	64	LOC6033808	0/0	0/0	0/0	0/0	1/1	0/1	0/0	0/0	0/0	0/0	0/0	0/1	0/1	0/0
NC_051862.1	43708019	43708452	4_40671	DEL	433	LOC6043064	0/0	0/0	0/0	0/0	0/1	0/1	0/0	0/0	0/0	0/0	0/0	0/1	0/1	0/0
NC_051862.1	209419681	209419681	4_66334	INS	280	LOC6050716	0/0	0/0	0/0	0/0	0/1	0/1	0/0	0/0	0/0	0/0	0/0	0/1	0/1	0/0
NC_051862.1	209398069	209399014	1_32830	DEL	945	LOC6054219	0/1	0/1	0/1	0/1	1/1	1/1	1/1	0/1	0/1	0/1	1/1	0/1	0/1	0/1
NC_051862.1	209406171	209406413	1_32833	DEL	242	LOC6054222	1/1	1/1	1/1	1/1	1/1	1/1	1/1	1/1	1/1	1/1	1/1	1/1	1/1	1/1
NC_051862.1	143662658	143662658	4_56194	INS	436	LOC6046702	0/0	0/0	1/1	0/0	0/1	0/1	1/1	0/0	0/0	0/0	0/0	0/1	0/1	0/0
NC_051862.1	143742985	143747090	5_79022	DEL	4105	LOC6046729, LOC6046730, LOC6046728	0/0	0/0	0/0	0/0	0/0	0/1	0/0	0/0	0/1	0/1	0/0	0/1	0/1	0/1
NC_051863.1	80044350	80045078	3_77543	DEL	728	LOC6035808	0/0	0/1	0/0	1/1	0/0	0/0	0/0	0/0	0/1	0/1	0/1	0/0	0/0	0/0
NC_051861.1	48220479	48230241	0_47020	DEL	9762	LOC6042591	0/1	0/1	0/1	0/1	0/0	0/1	0/0	1/1	1/1	1/1	0/1	0/1	0/1	0/1
NC_051863.1	80093479	80093479	2_75649	INS	242	LOC6035804	0/0	0/0	0/1	0/1	1/1	1/1	0/1	0/0	0/0	0/1	0/1	0/0	0/0	0/0
NC_051862.1	54879322	54879397	0_71282	DEL	75	LOC119767536	0/1	0/1	1/1	0/1	0/0	0/0	0/0	0/1	0/1	1/1	0/1	0/0	0/0	0/0
NC_051862.1	56196581	56196772	0_71486	DEL	191	LOC6039638	0/1	0/0	0/0	1/1	0/1	0/1	0/0	0/1	0/0	0/0	1/1	0/1	0/1	0/1
NC_051862.1	56197141	56197512	0_71487	DEL	371	LOC6039638	0/1	0/0	0/0	1/1	0/1	0/1	0/0	0/1	0/0	0/0	1/1	0/1	0/1	0/0
NC_051862.1	162241334	162241391	4_58448	DEL	57	LOC6037087	0/0	0/0	0/0	0/0	0/1	0/1	0/0	0/0	0/0	0/0	0/0	0/1	0/1	0/0
NC_051863.1	162063812	162063812	0_29676	INS	54	LOC6037263	1/1	1/1	0/1	0/1	1/1	0/1	0/1	1/1	1/1	1/1	0/1	1/1	0/1	0/1
NC_051863.1	162040147	162051474	3_91974	DEL	11327	LOC119770533, LOC6037265	0/0	0/0	0/0	0/1	0/1	0/0	0/0	0/0	0/1	0/0	0/0	0/1	0/1	0/0
NC_051861.1	2456072	2456072	3_38605	INS	591	LOC6035180	0/0	1/1	0/1	0/1	1/1	0/1	0/1	0/0	0/0	0/0	0/1	0/0	0/1	0/1
NC_051862.1	219748729	219748729	3_37129	INS	230	LOC6035727	1/1	1/1	1/1	1/1	1/1	1/1	1/1	1/1	1/1	1/1	1/1	1/1	1/1	1/1
NC_051862.1	224274649	224274722	0_99033	DEL	73	LOC6047488	0/1	0/1	0/0	0/1	1/1	1/1	0/1	0/1	0/0	0/1	0/1	1/1	1/1	0/1
NC_051863.1	46931199	46931712	0_9747	DEL	513	LOC6042040	0/1	0/0	0/1	0/1	0/1	0/0	0/1	0/1	0/1	0/1	0/1	0/1	0/1	1/1
NC_051862.1	220172379	220172379	4_68379	INS	185	LOC6035750	0/0	0/0	0/0	0/0	0/1	0/1	0/0	0/0	0/0	0/0	0/0	0/1	0/1	0/0
NC_051862.1	220241140	220241312	4_68400	DEL	172	LOC119766993	0/0	0/0	0/0	0/0	0/1	0/1	0/0	0/1	0/0	0/0	0/0	0/1	0/1	0/0
NC_051862.1	220248214	220248868	4_68403	DEL	654	LOC6035760	0/0	0/0	0/0	0/0	0/1	0/1	0/0	0/0	0/0	0/0	0/0	0/1	0/1	0/0
NC_051861.1	29082374	29082374	2_5757	INS	209	LOC6040695	0/0	0/0	0/1	./.	0/0	0/0	./.	0/0	0/0	0/1	0/0	0/0	0/0	0/0
NC_051862.1	82430320	82430391	0_74780	DEL	71	LOC6045705	0/1	0/0	0/0	0/0	0/0	0/0	0/0	0/1	0/0	0/0	0/0	0/0	0/0	0/0
NC_051862.1	224275232	224275232	0_99034	INS	737	LOC6047488	0/1	0/0	0/0	0/0	0/0	0/0	0/0	0/1	0/0	0/0	0/0	0/0	0/0	0/0
NC_051863.1	47843712	47843911	0_9808	DEL	199	LOC6052036	0/1	0/0	0/0	0/1	0/0	0/1	0/1	0/1	0/0	0/0	0/1	0/0	0/1	0/1
NC_051863.1	47865994	47866227	1_68103	DEL	233	LOC6036946	0/1	0/1	0/0	0/0	0/1	0/1	0/0	0/0	0/1	0/0	0/0	0/0	0/0	0/0
