## Supplemental Table 7 for "Long-read sequencing reveals genomic landscape of structural variants in a major disease vector"

Gene ID	SVTYPE	Transcript	Product	Biotype	Chromosome	Start	End	Strand
LOC119765065	DEL	XM_038248172.1	uncharacterized LOC119765065	protein_coding	NC_051861.1	57056629	57058279	+
LOC119765092	INS	XM_038248221.1	zinc finger protein 93-like	protein_coding	NC_051861.1	112475394	112478326	+
LOC119765244	DEL	XM_038248713.1	uncharacterized LOC119765244	protein_coding	NC_051861.1	110449876	110450324	+
LOC119765317	DEL			lncRNA	NC_051861.1	116539000	116540655	+
LOC119765490	DEL			lncRNA	NC_051861.1	118589567	118590016	-
LOC119765519	DEL			lncRNA	NC_051861.1	69111455	69112381	+
LOC119765573	DEL	XM_038249725.1	uncharacterized LOC119765573	protein_coding	NC_051861.1	25190882	25192303	+
LOC119765607	DEL			lncRNA	NC_051861.1	57062260	57063864	+
LOC119766553	INS	XM_038251309.1	uncharacterized LOC119766553	protein_coding	NC_051862.1	3537462	3541627	-
LOC119766966	DEL			lncRNA	NC_051862.1	90981856	90983420	+
LOC119766967	DEL			lncRNA	NC_051862.1	90973273	90974260	+
LOC119767614	DEL	XM_038256544.1	AT-rich interactive domain-containing protein 2-like	protein_coding	NC_051862.1	152437008	152437818	-
LOC119767907	DEL	XM_038257827.1	uncharacterized LOC119767907	protein_coding	NC_051861.1	2027810	2028887	-
LOC119768342	DEL	XM_038258558.1	putative cyclin-dependent serine/threonine-protein kinase DDB_G0272797/DDB_G0274007%2C transcript variant X5	protein_coding	NC_051861.1	95102090	95174233	-
LOC119769291	DEL	XM_038261268.1	uncharacterized LOC119769291	protein_coding	NC_051863.1	147831615	147836896	+
LOC119769322	DEL	XM_038261328.1	uncharacterized LOC119769322	protein_coding	NC_051863.1	199245881	199247907	+
LOC119769323	DEL	XM_038261329.1	uncharacterized LOC119769323	protein_coding	NC_051863.1	199231815	199232745	+
LOC119769732	DEL,INS			lncRNA	NC_051863.1	80038572	80040129	+
LOC119769733	DEL			lncRNA	NC_051863.1	80033274	80034058	+
LOC119769744	DEL			lncRNA	NC_051863.1	147829040	147830415	+
LOC119769745	DEL			lncRNA	NC_051863.1	147839389	147840837	+
LOC119770175	DEL	XM_038264606.1	uncharacterized LOC119770175	protein_coding	NC_051863.1	47792931	47793830	-
LOC119770669	DEL			lncRNA	NC_051863.1	28760552	28761386	+
LOC119770729	DEL			lncRNA	NC_051863.1	180196142	180196923	+
LOC119771236	DEL	XM_038267045.1	uncharacterized LOC119771236	protein_coding	NC_051861.1	69189003	69193507	+
LOC119771238	DEL	XM_038267048.1	uncharacterized LOC119771238	protein_coding	NC_051861.1	69226581	69228127	+
LOC119771239	DEL	XM_038267049.1	uncharacterized LOC119771239	protein_coding	NC_051861.1	69194709	69198266	+
LOC119771241	DEL	XM_038267053.1	uncharacterized LOC119771241	protein_coding	NC_051861.1	69228503	69229516	+
LOC6032484	DEL	XM_038260084.1	uncharacterized LOC6032484%2C transcript variant X3	protein_coding	NC_051863.1	106654532	106655449	-
LOC6032799	INS	XM_038259358.1	uncharacterized LOC6032799%2C transcript variant X3	protein_coding	NC_051863.1	201246462	201262510	+
LOC6035829	INS	XM_038259240.1	uncharacterized LOC6035829	protein_coding	NC_051863.1	79832611	79833719	-
LOC6036946	DEL	XM_038264603.1	putative odorant receptor 83c	protein_coding	NC_051863.1	47864898	47866284	-
LOC6038147	DEL	XM_038260711.1	R3H and coiled-coil domain-containing protein 1	protein_coding	NC_051863.1	28673269	28758523	-
LOC6038611	DEL	XM_038259310.1	FH1/FH2 domain-containing protein 1%2C transcript variant X2	protein_coding	NC_051863.1	136426831	136607131	-
LOC6042591	DEL	XM_038249935.1	protein naked cuticle homolog	protein_coding	NC_051861.1	48225993	48226646	-
LOC6043142	INS	XM_038261206.1	carboxypeptidase B	protein_coding	NC_051863.1	136733372	136734730	+
LOC6046540	DEL	XM_038248212.1	uncharacterized LOC6046540%2C transcript variant X1	protein_coding	NC_051861.1	10309435	10349779	+
LOC6047710	INS	XM_038266487.1	uncharacterized LOC6047710	protein_coding	NC_051861.1	110674441	110678091	+
LOC6047791	DEL	XM_001864766.2	sugar transporter SWEET1	protein_coding	NC_051863.1	19986621	19993083	+
LOC6049151	INS	XM_038264805.1	DNA replication licensing factor Mcm7	protein_coding	NC_051861.1	69089827	69091008	+
LOC6050002	INS	XM_038260245.1	mucin-2%2C transcript variant X1	protein_coding	NC_051863.1	42618152	42676350	+
LOC6050468	INS	XM_038248939.1	uncharacterized LOC6050468%2C transcript variant X1	protein_coding	NC_051861.1	116481155	116566430	-
LOC6051270	DEL			lncRNA	NC_051861.1	118581363	118581812	-
LOC6052036	DEL	XM_038264605.1	odorant receptor 7a%2C transcript variant X1	protein_coding	NC_051863.1	47842529	47843803	-
