## Supplemental Table 10 for "Long-read sequencing reveals genomic landscape of structural variants in a major disease vector"

### Sheet: 3_prime_UTR
SV ID	SV type	SV length (bp)	SV chromosome	SV start	SV end	IR gene(s) affected	SnpEff predicted impact(s)	LZV1	LZV3	LZV4	LZV5	PR1	PR4	PR9
6_659	DEL	415	NC_051861.1	5110196	5110611	LOC6040880	3_prime_UTR_variant	1/1	0/1	1/1	0/1	0/0	1/1	0/1
3_39176	DEL	237	NC_051861.1	6419724	6419961	LOC6036781	3_prime_UTR_variant	1/1	1/1	1/1	1/1	1/1	1/1	0/1
1_37868	INS	679	NC_051861.1	12514267	12514267	LOC6047918	3_prime_UTR_variant	0/0	0/0	0/0	0/1	0/0	0/0	0/0
4_72612	INS	905	NC_051861.1	17550048	17550048	LOC6047473	3_prime_UTR_variant	0/0	0/0	0/0	0/0	0/0	0/1	0/0
0_41709	DEL	72	NC_051861.1	23437371	23437443	LOC6038058	3_prime_UTR_variant	1/1	1/1	1/1	1/1	1/1	1/1	1/1
0_43047	INS	172	NC_051861.1	29521364	29521364	LOC6038058	3_prime_UTR_variant	0/1	0/0	0/1	1/1	0/1	0/0	0/0
2_5842	INS	422	NC_051861.1	29521703	29521703	LOC6038058	3_prime_UTR_variant	0/1	0/0	0/1	1/1	0/1	0/0	0/0
2_6389	INS	108	NC_051861.1	31802353	31802353	LOC6044840	3_prime_UTR_variant	1/1	0/0	0/1	1/1	0/0	0/0	1/1
4_77409	DEL	125	NC_051861.1	41492465	41492590	LOC6039075	3_prime_UTR_variant	1/1	1/1	1/1	1/1	0/1	1/1	0/0
5_43672	INS	194	NC_051861.1	55208737	55208737	LOC6052698	3_prime_UTR_variant	./.	./.	./.	./.	0/0	1/1	0/0
2_14226	DEL	65	NC_051861.1	70753061	70753126	LOC6048699	3_prime_UTR_variant	0/0	0/0	0/1	0/0	0/0	0/1	0/1
2_15255	DEL	688	NC_051861.1	75015832	75016520	LOC6045359	3_prime_UTR_variant	0/0	0/0	0/1	0/0	0/0	0/0	0/0
1_52360	INS	325	NC_051861.1	88105761	88105761	LOC6046383	3_prime_UTR_variant	0/0	0/1	0/1	0/0	0/0	0/0	0/1
0_56491	INS	948	NC_051861.1	95551640	95551640	LOC6051272	3_prime_UTR_variant	0/1	0/0	0/0	0/0	0/0	0/0	0/1
0_56605	INS	240	NC_051861.1	96272670	96272670	LOC603796	3_prime_UTR_variant	0/1	0/0	0/0	0/0	0/0	0/0	0/0
0_58713	DEL	284	NC_051861.1	106932513	106932797	LOC6048455	3_prime_UTR_variant	1/1	1/1	1/1	1/1	1/1	1/1	1/1
0_60050	DEL	217	NC_051861.1	114517269	114517486	LOC6053042	3_prime_UTR_variant	0/1	1/1	0/1	0/1	1/1	1/1	1/1
0_60371	INS	240	NC_051861.1	118280425	118280425	LOC6038423	3_prime_UTR_variant	0/0	0/0	0/0	0/1	0/0	0/0	0/0
3_60505	DEL	46	NC_051861.1	121354212	121354258	LOC6051581	3_prime_UTR_variant	0/0	1/1	0/0	0/1	0/0	0/0	0/0
6_20712	INS	360	NC_051861.1	121354530	121354530	LOC6051581	3_prime_UTR_variant	0/0	0/0	1/1	1/1	1/1	1/1	0/1
4_92397	INS	812	NC_051861.1	121355711	121355711	LOC6051581	3_prime_UTR_variant	0/0	0/0	0/0	0/0	0/1	0/0	0/0
1_57760	INS	133	NC_051861.1	126007179	126007179	LOC6035140	3_prime_UTR_variant	1/1	0/1	0/0	0/1	0/0	0/0	0/0
2_23773	INS	429	NC_051861.1	129112631	129112631	LOC6047043	3_prime_UTR_variant	0/1	0/0	0/1	1/1	0/0	0/0	0/1
0_62186	INS	192	NC_051861.1	131414105	131414105	LOC6044332	3_prime_UTR_variant	0/1	0/0	0/0	0/0	0/0	0/0	0/1
4_34389	DEL	48	NC_051862.1	2231901	2231949	LOC6034544	3_prime_UTR_variant	1/1	0/0	1/1	1/1	0/1	0/0	0/1
2_26044	INS	151	NC_051862.1	12290933	12290933	LOC6038349	3_prime_UTR_variant	1/1	0/1	0/1	0/0	1/1	1/1	1/1
0_65867	INS	229	NC_051862.1	22614706	22614706	LOC6052303	3_prime_UTR_variant	0/1	0/0	0/0	0/0	0/0	0/0	0/0
6_59102	DEL	272	NC_051862.1	43718572	43718844	LOC6043062	3_prime_UTR_variant	0/0	0/0	0/0	0/0	0/0	0/0	0/1
3_7002	INS	185	NC_051862.1	43718613	43718613	LOC6043062	3_prime_UTR_variant	0/0	0/0	0/1	0/1	0/0	0/0	0/0
5_63919	DEL	1301	NC_051862.1	45692974	45694275	LOC6038744	3_prime_UTR_variant	0/1	1/1	./.	0/1	0/1	0/1	0/0
6_60265	INS	420	NC_051862.1	50307604	50307604	LOC6046496	3_prime_UTR_variant	0/0	0/0	0/0	0/0	0/0	0/0	0/1
1_10409	INS	285	NC_051862.1	72802341	72802341	LOC6036613	3_prime_UTR_variant	0/0	0/1	0/0	0/1	./.	0/0	./.
2_41872	INS	154	NC_051862.1	116148344	116148344	LOC6046465	3_prime_UTR_variant	0/0	0/0	0/1	0/0	0/0	0/0	0/0
4_55671	DEL	59	NC_051862.1	140565879	140565938	LOC6031777	3_prime_UTR_variant	0/0	0/0	0/0	0/0	0/1	0/1	0/0
1_22853	INS	92	NC_051862.1	143784720	143784720	LOC6046736	3_prime_UTR_variant	0/0	0/1	0/0	0/0	0/0	0/0	0/0
6_75445	INS	326	NC_051862.1	160424842	160424842	LOC6052517	3_prime_UTR_variant	0/0	0/0	0/1	0/0	0/0	0/0	1/1
1_24871	DEL	4144	NC_051862.1	161228298	161232712	LOC119766524	3_prime_UTR_variant	0/0	0/1	0/1	0/0	0/0	0/1	0/1
0_90157	INS	185	NC_051862.1	175385909	175385909	LOC6042096	3_prime_UTR_variant	0/1	0/1	0/1	0/0	0/0	0/0	0/0
4_60753	INS	185	NC_051862.1	175572607	175572607	LOC6042108	3_prime_UTR_variant	0/0	0/0	0/0	0/0	1/1	1/1	0/0
0_94133	INS	84	NC_051862.1	199902788	199902788	LOC6049441	3_prime_UTR_variant	1/1	0/1	0/1	0/1	0/0	0/0	0/1
2_55179	INS	414	NC_051862.1	199902933	199902933	LOC6049441	3_prime_UTR_variant	1/1	0/1	0/1	0/1	0/1	0/1	0/1
1_31081	INS	1145	NC_051862.1	199903192	199903192	LOC6049441	3_prime_UTR_variant	0/0	0/0	0/1	0/0	0/0	0/0	0/0
2_55180	INS	84	NC_051862.1	199903274	199903274	LOC6049441	3_prime_UTR_variant	1/1	0/1	0/1	0/1	0/1	0/1	0/1
4_64585	INS	476	NC_051862.1	199903664	199903664	LOC6049441	3_prime_UTR_variant	0/0	0/0	0/1	0/1	0/1	0/1	0/0
6_81323	INS	163	NC_051862.1	201304384	201304384	LOC6036132	3_prime_UTR_variant	0/0	0/0	0/0	0/0	0/0	0/0	0/1
4_66331	DEL	2335	NC_051862.1	209392092	209394427	LOC6054224	3_prime_UTR_variant	0/1	0/1	1/1	0/0	0/1	0/1	0/0
3_37132	INS	62	NC_051862.1	219750756	219750756	LOC6035727	3_prime_UTR_variant	1/1	1/1	1/1	0/1	0/1	0/1	0/1
4_68403	DEL	654	NC_051862.1	220248214	220248868	LOC6035760	3_prime_UTR_variant	0/0	0/0	0/0	0/0	0/1	0/1	0/0
1_34994	INS	57	NC_051862.1	221834432	221834432	LOC6036323	3_prime_UTR_variant	0/0	0/1	0/1	0/1	0/0	0/0	0/0
2_60681	INS	435	NC_051863.1	1354012	1354012	LOC6040477	3_prime_UTR_variant	0/0	0/0	0/1	0/0	0/0	0/0	0/0
5_1613	INS	289	NC_051863.1	7816045	7816045	LOC6053007	3_prime_UTR_variant	0/0	0/0	0/0	0/1	0/1	0/1	0/0
3_64114	INS	302	NC_051863.1	7816253	7816253	LOC6053007	3_prime_UTR_variant	0/0	0/0	0/0	0/1	0/1	0/1	0/0
3_64194	INS	339	NC_051863.1	8215667	8215667	LOC6054081	3_prime_UTR_variant	0/0	0/1	./.	0/1	0/1	1/1	0/1
0_2627	DEL	2369	NC_051863.1	11651330	11653699	LOC6041191	3_prime_UTR_variant	0/1	0/1	0/1	0/0	0/1	1/1	0/1
1_63024	INS	449	NC_051863.1	19586543	19586543	LOC119770083	3_prime_UTR_variant	0/0	0/1	0/0	0/0	0/0	0/0	0/0
2_65164	INS	2432	NC_051863.1	22908782	22908782	LOC6047797	3_prime_UTR_variant	0/0	0/0	0/1	0/0	0/0	0/0	0/0
0_4864	INS	128	NC_051863.1	22908960	22908960	LOC6047797	3_prime_UTR_variant	1/1	0/1	0/0	1/1	0/0	0/0	0/0
0_5989	DEL	94	NC_051863.1	28519513	28519607	LOC6038134	3_prime_UTR_variant	0/1	0/0	0/0	0/1	0/0	0/0	0/0
2_66835	INS	102	NC_051863.1	31076755	31076755	LOC6034997	3_prime_UTR_variant	0/1	1/1	0/1	0/0	0/1	0/1	1/1
0_6467	DEL	114	NC_051863.1	31096143	31096257	LOC119768765	3_prime_UTR_variant	0/1	0/0	0/1	0/0	0/0	0/0	0/0
3_70684	INS	310	NC_051863.1	40759193	40759193	LOC6040341	3_prime_UTR_variant	0/1	0/1	0/1	0/1	1/1	1/1	0/1
2_69095	INS	273	NC_051863.1	42075833	42075833	LOC6050683	3_prime_UTR_variant	0/0	0/0	0/1	0/0	0/0	0/0	0/1
1_67916	DEL	70	NC_051863.1	45550019	45550089	LOC6049625	3_prime_UTR_variant	0/0	0/1	0/0	0/0	0/1	0/1	0/1
3_71728	INS	288	NC_051863.1	45552469	45552469	LOC6049625	3_prime_UTR_variant	0/0	1/1	1/1	0/1	1/1	1/1	1/1
0_9479	INS	105	NC_051863.1	45552471	45552471	LOC6049625	3_prime_UTR_variant	0/0	1/1	1/1	0/0	1/1	1/1	1/1
0_9480	DEL	217	NC_051863.1	45552840	45553057	LOC6049625	3_prime_UTR_variant	0/1	1/1	1/1	1/1	1/1	1/1	1/1
3_71730	INS	231	NC_051863.1	45553444	45553444	LOC6049625	3_prime_UTR_variant	0/0	0/0	1/1	0/1	0/0	0/0	0/0
2_69785	INS	180	NC_051863.1	45553735	45553735	LOC6049625	3_prime_UTR_variant	0/0	0/0	1/1	0/1	0/0	0/0	0/0
0_9486	DEL	49	NC_051863.1	45563273	45563322	LOC6049622	3_prime_UTR_variant	0/1	0/0	0/1	0/1	0/0	0/1	0/1
0_9498	INS	240	NC_051863.1	45622233	45622233	LOC6049616	3_prime_UTR_variant	0/1	0/0	0/1	0/0	0/0	0/0	0/0
0_9548	INS	418	NC_051863.1	45890658	45890658	LOC6044712	3_prime_UTR_variant	0/1	0/0	0/0	0/0	0/0	0/0	0/0
0_9968	INS	273	NC_051863.1	53612746	53612746	LOC6051959	3_prime_UTR_variant	0/1	0/0	0/0	0/1	0/0	0/0	0/1
3_75528	INS	1031	NC_051863.1	71111309	71111309	LOC6037586	3_prime_UTR_variant	0/0	0/0	0/0	0/1	0/0	0/0	0/0
4_12291	INS	124	NC_051863.1	71651573	71651573	LOC6037551	3_prime_UTR_variant	0/0	0/0	0/0	0/0	0/1	0/0	0/0
0_13495	DEL	1129	NC_051863.1	71651614	71652743	LOC6037551	3_prime_UTR_variant	0/1	0/1	0/1	0/1	0/1	0/1	0/1
6_33383	INS	215	NC_051863.1	71652222	71652222	LOC6037551	3_prime_UTR_variant	0/0	0/0	0/0	0/0	0/1	0/0	0/0
3_75640	INS	67	NC_051863.1	71653279	71653279	LOC6037551	3_prime_UTR_variant	0/0	0/0	0/0	0/1	0/0	0/0	0/0
2_74285	DEL	1866	NC_051863.1	74038140	74040006	LOC6039236	3_prime_UTR_variant	0/1	0/0	0/0	0/0	0/0	0/0	0/0
3_77543	DEL	728	NC_051863.1	80044350	80045078	LOC6035808	3_prime_UTR_variant	0/0	0/1	0/0	1/1	0/0	0/0	0/0
0_20506	INS	63	NC_051863.1	105606134	105606134	LOC119770043	3_prime_UTR_variant	1/1	0/1	1/1	1/1	1/1	1/1	0/0
0_22043	INS	487	NC_051863.1	111942597	111942597	LOC119770850	3_prime_UTR_variant	0/1	0/0	./.	0/0	1/1	1/1	0/1
0_22082	INS	649	NC_051863.1	112157826	112157826	LOC6043808	3_prime_UTR_variant	0/1	0/0	0/0	0/0	0/0	0/0	0/0
0_22083	INS	378	NC_051863.1	112158520	112158520	LOC6043808	3_prime_UTR_variant	1/1	1/1	0/0	0/1	0/0	0/0	0/0
4_22869	DEL	71	NC_051863.1	131320365	131320436	LOC6039550	3_prime_UTR_variant	0/0	0/0	0/0	0/0	0/1	0/1	0/0
1_85744	INS	387	NC_051863.1	157081168	157081168	LOC6050479	3_prime_UTR_variant	0/0	0/1	0/1	0/0	0/1	0/1	0/1
3_91731	INS	416	NC_051863.1	160625485	160625485	LOC6036601	3_prime_UTR_variant	0/0	0/0	0/0	0/1	0/0	0/0	0/0
6_46756	INS	341	NC_051863.1	165941360	165941360	LOC6043712	3_prime_UTR_variant	0/0	0/0	0/0	0/0	0/0	0/0	0/1
2_89613	DEL	49	NC_051863.1	165941956	165942005	LOC6043712	3_prime_UTR_variant	1/1	1/1	1/1	0/1	0/0	0/1	0/1
0_30447	INS	126	NC_051863.1	165942574	165942574	LOC6043712	3_prime_UTR_variant	0/1	0/1	0/1	0/0	0/0	0/0	0/0
3_93094	INS	421	NC_051863.1	168298708	168298708	LOC6040580	3_prime_UTR_variant	0/0	0/0	0/0	0/1	0/1	0/0	0/1
2_91676	DEL	183	NC_051863.1	178037084	178037267	LOC6050300	3_prime_UTR_variant	0/0	0/0	0/1	0/0	0/0	0/0	0/0
0_32476	INS	523	NC_051863.1	178159751	178159751	LOC6047379	3_prime_UTR_variant	0/1	0/1	0/0	0/0	0/0	0/0	0/0
2_92902	INS	221	NC_051863.1	183971804	183971804	LOC6041266	3_prime_UTR_variant	0/0	0/1	1/1	0/0	0/0	0/0	0/0
0_35308	INS	242	NC_051863.1	192934231	192934231	LOC6030997	3_prime_UTR_variant	0/1	0/1	0/1	0/0	0/0	0/0	0/0
1_91324	INS	226	NC_051863.1	192934695	192934695	LOC6030997	3_prime_UTR_variant	0/1	0/1	0/1	0/0	0/0	0/0	0/0

### Sheet: 5_prime_UTR
SV ID	SV type	SV length (bp)	SV chromosome	SV start	SV end	IR gene(s) affected	SnpEff predicted impact(s)	LZV1	LZV3	LZV4	LZV5	PR1	PR4	PR9
4_70344	INS	93	NC_051861.1	6461432	6461432	LOC6036778	5_prime_UTR_variant	0/1	0/0	0/0	0/0	0/1	0/0	0/0
0_39246	INS	1561	NC_051861.1	12508419	12508419	LOC6047922	5_prime_UTR_variant	0/1	0/0	0/0	0/0	0/0	0/0	0/0
4_71481	DEL	152	NC_051861.1	12508547	12508699	LOC6047922	5_prime_UTR_variant	0/1	0/0	0/1	0/1	0/1	0/1	0/0
2_2142	DEL	49	NC_051861.1	12508781	12508830	LOC6047922	5_prime_UTR_variant	0/1	0/0	0/1	0/1	0/1	0/1	0/0
0_48484	INS	237	NC_051861.1	53708022	53708022	LOC6034801	5_prime_UTR_variant	0/1	0/0	0/0	0/0	0/0	0/0	0/0
0_60065	INS	186	NC_051861.1	114570550	114570550	LOC6053042	5_prime_UTR_variant	0/1	0/0	0/0	0/0	0/0	0/0	0/0
6_21904	INS	124	NC_051861.1	129112473	129112473	LOC6047042	5_prime_UTR_variant	0/1	0/0	0/1	1/1	0/0	0/0	0/1
1_353	INS	327	NC_051862.1	2417675	2417675	LOC6034521	5_prime_UTR_variant	0/0	0/1	0/1	0/0	0/0	0/0	0/1
6_59102	DEL	272	NC_051862.1	43718572	43718844	LOC6043063	5_prime_UTR_variant	0/0	0/0	0/0	0/0	0/0	0/0	0/1
4_43823	INS	234	NC_051862.1	70141009	70141009	LOC6035931	5_prime_UTR_variant	0/0	0/0	0/0	0/0	0/1	0/1	0/0
4_48214	DEL	2627	NC_051862.1	97342935	97345562	LOC6031515	5_prime_UTR_variant	./.	1/1	./.	./.	1/1	1/1	1/1
3_19941	INS	241	NC_051862.1	119174098	119174098	LOC6032467	5_prime_UTR_variant	1/1	0/0	0/1	0/1	1/1	0/1	0/0
2_56285	INS	3122	NC_051862.1	205488812	205488812	LOC6043092	5_prime_UTR_variant	0/0	0/0	0/1	0/0	0/0	0/0	0/0
0_429	INS	508	NC_051863.1	1451412	1451412	LOC6040494	5_prime_UTR_variant	0/1	0/1	0/0	0/0	0/0	0/0	0/0
3_64066	DEL	8441	NC_051863.1	7471920	7480361	LOC6032255	5_prime_UTR_variant	0/0	0/0	0/1	0/1	0/0	0/0	1/1
6_23989	DEL	950	NC_051863.1	7483478	7484428	LOC119770366	5_prime_UTR_variant	0/0	1/1	0/0	0/0	0/0	0/0	0/1
3_66037	INS	242	NC_051863.1	17233582	17233582	LOC6051012	5_prime_UTR_variant	0/0	0/0	1/1	0/1	1/1	1/1	0/1
2_64067	INS	74	NC_051863.1	17233938	17233938	LOC6051012	5_prime_UTR_variant	0/0	0/0	1/1	0/0	1/1	1/1	0/1
1_66729	INS	142	NC_051863.1	38688075	38688075	LOC6039382	5_prime_UTR_variant	0/0	1/1	0/1	0/1	0/1	1/1	0/1
3_70254	DEL	47	NC_051863.1	38688432	38688479	LOC6039382	5_prime_UTR_variant	0/0	0/1	0/0	0/1	0/1	0/0	0/1
5_7172	INS	223	NC_051863.1	38688606	38688606	LOC6039382	5_prime_UTR_variant	0/0	1/1	0/1	0/1	0/1	0/1	0/1
3_70255	DEL	4983	NC_051863.1	38692259	38697242	LOC6039382	5_prime_UTR_variant	0/0	1/1	1/1	0/1	1/1	1/1	0/1
2_69084	INS	357	NC_051863.1	42012673	42012673	LOC119768740	5_prime_UTR_variant	0/1	0/1	0/1	1/1	0/0	0/1	0/0
1_67332	INS	471	NC_051863.1	42044492	42044492	LOC6050679	5_prime_UTR_variant	0/0	0/1	0/0	0/0	0/0	0/0	0/0
0_11465	INS	173	NC_051863.1	61480120	61480120	LOC6043435	5_prime_UTR_variant	0/1	0/0	0/0	0/0	0/0	0/0	0/0
3_76327	INS	284	NC_051863.1	74716882	74716882	LOC6039207	5_prime_UTR_variant	0/0	0/0	0/1	0/1	0/0	0/0	0/0
1_72184	INS	242	NC_051863.1	75159485	75159485	LOC6032731	5_prime_UTR_variant	0/0	0/1	0/0	0/0	0/0	0/0	0/0
2_75649	INS	242	NC_051863.1	80093479	80093479	LOC6035804	5_prime_UTR_variant	0/0	0/0	0/1	0/1	1/1	1/1	0/1
6_38677	INS	59	NC_051863.1	104924835	104924835	LOC6030893	5_prime_UTR_variant	0/1	0/0	0/0	0/0	0/1	0/1	0/1
4_27278	INS	224	NC_051863.1	166263309	166263309	LOC6043704	5_prime_UTR_variant	0/0	0/0	0/0	0/0	0/0	0/0	0/1
5_26324	INS	766	NC_051863.1	166263385	166263385	LOC6043704	5_prime_UTR_variant	0/0	0/0	0/0	0/0	0/0	0/1	0/1
4_28456	INS	216	NC_051863.1	173804613	173804613	LOC6044576	5_prime_UTR_variant	0/1	0/1	0/1	0/1	0/1	0/1	0/0
